# A subset of conserved phagocytic genes are likely used for the intracellular theft of cnidarian stinging organelles in nudibranch gastropods

**DOI:** 10.1101/2025.02.13.637864

**Authors:** Jessica A. Goodheart, Rose Fiorenza, Robin Rio, Rebecca N. Lopez-Anido, Noah J. Martin, Timothy J. Herrlinger, Rebecca D. Tarvin, Deirdre C. Lyons

**Affiliations:** Division of Invertebrate Zoology, American Museum of Natural History, New York, NY, USA; Scripps Institution of Oceanography, University of California, San Diego, La Jolla, CA, USA; Department of Integrative Biology, University of California, Berkeley, CA, USA; Museum of Vertebrate Zoology, University of California, Berkeley, CA, USA; Marine Biological Laboratory, Woods Hole, MA, USA

**Keywords:** nematocyst, sequestration, phagocytosis, immunity, defense, novelty

## Abstract

**Background:** Phagocytosis is a universal physiological process in eukaryotes with many important biological functions. In nudibranch gastropods, a novel form of phagocytosis called nematocyst sequestration is specialized for the uptake of venomous stinging organelles stolen from their cnidarian prey. This process is highly selective. Here we use the emerging model nudibranch species *Berghia stephanieae* and *Hermissenda opalescens* to identify genes enriched within the body regions where nematocyst sequestration occurs, and investigate how the expression profile of phagocytosis, immune, and digestive genes differs between nematocyst sequestering regions relative to those where other phagocytic functions occur.

**Results:** We identified 166 genes with significantly higher expression in sequestering regions in *B. stephanieae*, including genes associated with development, membrane transport, and metabolism. Of these, 41 overlap with transcripts upregulated in *H. opalescens* sequestering tissues. Using Hybridization Chain Reaction *in situs*, we show that at least two of these genes were localized to sequestering cells in *B. stephanieae*, including a putative C-type lectin receptor and a collagen. Genes annotated with phagocytosis, digestion, or immunity GO terms were often expressed in both sequestering and non-sequestering tissues, suggesting that they may also play a role in sequestration processes.

**Conclusion:** Our results suggest that phagocytosis genes likely play a role in the sequestration phenotype, and that a small subset of genes (e.g., collagen) may play unique functions yet to be uncovered. However, we also show that genes categorized in GO terms related to endocytosis, immunity, and digestion show a clear decrease in overall expression in sequestering tissues. This study lays the foundation for further inquiry into mechanisms of organelle sequestration in nudibranchs and other organisms.
