## Supplementary material for "A subset of conserved phagocytic genes are likely used for the intracellular theft of cnidarian stinging organelles in nudibranch gastropods": Table S1

### Sheet: Berghia
SRA Number	Label	Tissue	Total Reads	Uniquely Mapped Reads	Uniquely mapped reads %
SRX8599773	D1	Distal Ceras	28580383	23029649	0.8058
SRX21326248	D2	Distal Ceras	23709907	18855667	0.7953
SRX21326247	D4	Distal Ceras	24537004	18253506	0.7439
SRX8599772	P1	Proximal Ceras	28817227	21824061	0.7573
SRX21326250	P2	Proximal Ceras	28291793	21665281	0.7658
SRX21326249	P3	Proximal Ceras	28539632	19534354	0.6845

### Sheet: Hermissenda
SRA Number	Label	Tissue	Total Reads	Uniquely Mapped Reads	Uniquely mapped reads %
SRR32330756	C_Ho057_cni	Distal Ceras	70012800	24706211	0.352881
SRR32330734	C_Ho057_sub	Proximal Ceras	91079470	32571496	0.357616
SRR32330728	C_R0901_cni	Distal Ceras	78078142	35270108	0.451728
SRR32330755	C_R0901_sub	Proximal Ceras	60542912	30850728	0.509568
SRR32330753	C_R0911_cni	Distal Ceras	77359288	32280450	0.41728
SRR32330752	C_R0911_sub	Proximal Ceras	79886914	40101134	0.501974
SRR32330750	N_Ho046_cni	Distal Ceras	96459888	37135312	0.384982
SRR32330748	N_Ho046_sub	Proximal Ceras	68441684	18341937	0.267994
SRR32330747	N_Ho047_cni	Distal Ceras	41163084	13379319	0.325032
SRR32330744	N_Ho047_sub	Proximal Ceras	72799194	21666189	0.297616
SRR32330742	N_R0900_cni	Distal Ceras	66143210	38818808	0.58689
SRR32330740	N_R0900_sub	Proximal Ceras	64862456	31872321	0.491383
SRR32330738	N_R0909_cni	Distal Ceras	64376370	29957916	0.465356
SRR32330737	N_R0909_sub	Proximal Ceras	58707980	29718125	0.506202
				2.97621e+07	0.422607
				7.76311e+06	0.0939814
