## Supplementary material for "A subset of conserved phagocytic genes are likely used for the intracellular theft of cnidarian stinging organelles in nudibranch gastropods": Tabls S7

### Sheet: Sheet1
GO Term ID	GO Term	Ontology Source
GO:0006897	endocytosis	Biological Process
GO:0006955	immune response	Biological Process
GO:0007586	digestion	Biological Process
GO:0001906	cell killing	Biological Process
GO:0051707	response to other organism	Biological Process
GO:0006810	transport	Biological Process
GO:0008152	metabolic process	Biological Process
GO:0030246	carbohydrate binding	Molecular Function
