## Supplementary material for "A subset of conserved phagocytic genes are likely used for the intracellular theft of cnidarian stinging organelles in nudibranch gastropods": Tabls S8

### Sheet: Table_S8
Orthogroup	Berghia stephanieae gene	Hermissenda opalescens transcript	db_id	Annotation	Organism
OG0000042	jg15440, jg17453, jg17417	TRINITY_DN12898_c0_g1_i1.p1, TRINITY_DN12898_c0_g1_i2.p1, TRINITY_DN17755_c0_g1_i1.p1, TRINITY_DN9288_c0_g3_i1.p1, TRINITY_DN9288_c0_g4_i1.p1, TRINITY_DN12898_c0_g1_i1.p1, TRINITY_DN12898_c0_g1_i2.p1, TRINITY_DN17755_c0_g1_i1.p1, TRINITY_DN9288_c0_g3_i1.p1, TRINITY_DN9288_c0_g4_i1.p1, TRINITY_DN12898_c0_g1_i1.p1, TRINITY_DN12898_c0_g1_i2.p1, TRINITY_DN17755_c0_g1_i1.p1, TRINITY_DN9288_c0_g3_i1.p1…	P08537	Tubulin alpha chain [Cleaved into: Detyrosinated tubulin alpha chain]	Xenopus laevis (African clawed frog)
OG0000110	jg7818	TRINITY_DN11209_c0_g1_i3.p1, TRINITY_DN23920_c0_g1_i1.p1, TRINITY_DN11209_c0_g1_i3.p1, TRINITY_DN23920_c0_g1_i1.p1, TRINITY_DN11209_c0_g1_i3.p1, TRINITY_DN23920_c0_g1_i1.p1	P02556	Tubulin beta-4B chain (Tubulin beta-2C chain)	Lytechinus pictus (Painted sea urchin), Mus musculus (Mouse)
OG0017130	jg3284	TRINITY_DN10031_c0_g1_i4.p1, TRINITY_DN10031_c0_g2_i1.p1, TRINITY_DN10031_c0_g2_i2.p1	XP_045194129.1	NA, NA, NA	Mercenaria mercenaria
OG0010884	jg22055	TRINITY_DN1700_c3_g1_i1.p1, TRINITY_DN242_c1_g1_i1.p1, TRINITY_DN2492_c0_g2_i1.p1, TRINITY_DN676_c0_g1_i1.p2, TRINITY_DN811_c0_g1_i1.p1	NA	NA	NA
OG0034465	jg13556	TRINITY_DN18229_c0_g1_i1.p1	Q7LZR2	Collagen alpha-1(VIII) chain	Gallus gallus (Chicken)
OG0004428	jg30138	TRINITY_DN1847_c4_g1_i1.p1, TRINITY_DN1847_c4_g1_i1.p1, TRINITY_DN1847_c4_g1_i1.p1	Q769J6, Q20930	A disintegrin and metalloproteinase with thrombospondin motifs 13 (ADAM-TS 13) (ADAM-TS13) (ADAMTS-13) (EC 3.4.24.87) (von Willebrand factor-cleaving protease) (vWF-CP) (vWF-cleaving protease), Metalloprotease mig-17 (EC 3.4.24.-) (Abnormal cell migration protein 17)	Mus musculus (Mouse), Caenorhabditis elegans
OG0007351	jg5030	TRINITY_DN31351_c0_g1_i1.p1	A0T2M3	Polcalcin Cup a 4 (Calcium-binding pollen allergen Cup a 4) (allergen Cup a 4)	Hesperocyparis arizonica (Arizona cypress) (Cupressus arizonica)
OG0000472	jg49339	TRINITY_DN759_c0_g1_i1.p1	P22897	Macrophage mannose receptor 1 (MMR) (C-type lectin domain family 13 member D) (C-type lectin domain family 13 member D-like) (Human mannose receptor) (hMR) (Macrophage mannose receptor 1-like protein 1) (CD antigen CD206)	Homo sapiens (Human)
OG0000003	jg20001, jg5713	TRINITY_DN1181_c0_g1_i3.p1, TRINITY_DN1181_c0_g1_i9.p1, TRINITY_DN383_c0_g1_i1.p1, TRINITY_DN40510_c0_g1_i1.p1, TRINITY_DN5207_c1_g1_i1.p1, TRINITY_DN5663_c0_g1_i4.p1, TRINITY_DN1181_c0_g1_i3.p1, TRINITY_DN1181_c0_g1_i9.p1, TRINITY_DN383_c0_g1_i1.p1, TRINITY_DN40510_c0_g1_i1.p1, TRINITY_DN5207_c1_g1_i1.p1, TRINITY_DN5663_c0_g1_i4.p1	B4XSZ6, Q8BNX1	Snaclec A6 (C-type lectin A6), C-type lectin domain family 4 member G	Macrovipera lebetina (Levantine viper) (Vipera lebetina), Mus musculus (Mouse)
OG0000265	jg36449	TRINITY_DN1712_c1_g1_i1.p1, TRINITY_DN56456_c0_g1_i1.p1	Q86YT5	Solute carrier family 13 member 5 (Na(+)/citrate cotransporter) (NaCT) (Sodium-coupled citrate transporter) (Sodium-dependent citrate transporter)	Homo sapiens (Human), Homo sapiens (Human)
OG0000305	jg3547	TRINITY_DN1390_c1_g1_i3.p1	P86789	Gigasin-6	Crassostrea gigas (Pacific oyster) (Crassostrea angulata)
OG0006880	jg54278	TRINITY_DN2897_c3_g1_i1.p1, TRINITY_DN8592_c0_g1_i1.p1, TRINITY_DN2897_c3_g1_i1.p1, TRINITY_DN8592_c0_g1_i1.p1	Q9HAU0	Pleckstrin homology domain-containing family A member 5 (PH domain-containing family A member 5) (Phosphoinositol 3-phosphate-binding protein 2) (PEPP-2)	Homo sapiens (Human)
OG0000297	jg40759	TRINITY_DN56044_c0_g1_i1.p1	Q9P0K9	DOMON domain-containing protein FRRS1L (Brain protein CG-6) (Ferric-chelate reductase 1-like protein)	Homo sapiens (Human)
OG0000227	jg51930	TRINITY_DN31663_c0_g1_i1.p1, TRINITY_DN54869_c0_g1_i1.p1	O16025	Allene oxide synthase-lipoxygenase protein [Includes: Allene oxide synthase (AOS) (EC 4.2.1.-) (Hydroperoxidehydrase); Arachidonate 8-lipoxygenase (EC 1.13.11.40)]	Plexaura homomalla (Black sea rod)
OG0016312	jg24955	TRINITY_DN3237_c0_g1_i1.p2, TRINITY_DN34313_c0_g1_i1.p1	P60204	Calmodulin (CaM)	Emericella nidulans (strain FGSC A4 / ATCC 38163 / CBS 112.46 / NRRL 194 / M139) (Aspergillus nidulans)
OG0000129	jg22804	TRINITY_DN9143_c1_g3_i1.p1	Q66J54	Solute carrier family 22 member 6-A (Organic cation transporter 1-A) (Renal organic anion transporter 1-A) (ROAT1-A)	Xenopus laevis (African clawed frog)
OG0000017	jg42794, jg51502	TRINITY_DN44788_c0_g1_i1.p1, TRINITY_DN44788_c0_g1_i1.p1, TRINITY_DN44788_c0_g1_i1.p1, TRINITY_DN44788_c0_g1_i1.p1, TRINITY_DN44788_c0_g1_i1.p1	A7Y2W8, A5PJX7	Sodium- and chloride-dependent glycine transporter 1 (GlyT-1) (GlyT1) (xGlyT1) (Solute carrier family 6 member 9), Sodium- and chloride-dependent GABA transporter 2 (GAT-2) (Solute carrier family 6 member 13), Sodium- and chloride-dependent glycine transporter 1 (GlyT-1) (GlyT1) (xGlyT1) (Solute carrier family 6 member 9)	Xenopus laevis (African clawed frog)
OG0000032	jg39093	TRINITY_DN7119_c1_g1_i3.p1	Q9VCA2	Organic cation transporter protein	Drosophila melanogaster (Fruit fly)
OG0042889	jg40757	TRINITY_DN1230_c1_g2_i1.p1	XP_013068211.1	Cytochrome b561 domain-containing protein	Biomphalaria glabrata (Bloodfluke planorb) (Freshwater snail)
OG0000034	jg29737	TRINITY_DN2576_c0_g1_i2.p1	Q95NR9	Calmodulin (CaM)	Metridium senile (Brown sea anemone) (Frilled sea anemone)
OG0001611	jg30913	TRINITY_DN1576_c0_g2_i1.p1, TRINITY_DN9155_c1_g1_i1.p1, TRINITY_DN9155_c1_g1_i3.p1	XP_013083621.1	Uncharacterized protein	Biomphalaria glabrata (Bloodfluke planorb) (Freshwater snail)
OG0001082	jg12425	TRINITY_DN16321_c0_g1_i1.p1, TRINITY_DN2609_c1_g2_i1.p1	P82971	Phospholipase A2 (PLA2) (EC 3.1.1.4) (Phosphatidylcholine 2-acylhydrolase) (allergen Bom t 1)	Bombus terrestris (Buff-tailed bumblebee) (Apis terrestris)
OG0000431	jg52622	TRINITY_DN26910_c0_g1_i2.p1, TRINITY_DN26910_c0_g2_i1.p1, TRINITY_DN36911_c0_g1_i1.p1	NA	NA	NA, NA, NA
OG0004703	jg46764	TRINITY_DN1379_c0_g1_i1.p1	P45961	Calexcitin-2	Caenorhabditis elegans
OG0004376	jg41101	TRINITY_DN18888_c0_g1_i1.p1	Q5RAA9	Protein NipSnap homolog 3A (NipSnap3A)	Pongo abelii (Sumatran orangutan) (Pongo pygmaeus abelii)
OG0000348	jg11080	TRINITY_DN14773_c0_g1_i4.p1, TRINITY_DN40108_c0_g1_i1.p1	Q91ZW9	CD209 antigen-like protein C (DC-SIGN-related protein 2) (DC-SIGNR2) (CD antigen CD209)	Mus musculus (Mouse)
OG0000145	jg42587	TRINITY_DN3720_c1_g2_i1.p1	O42280	Protein Wnt-9a (Wnt-14)	Gallus gallus (Chicken)
OG0008304	jg36528	TRINITY_DN32965_c0_g1_i1.p1	Q6V1P9	Protocadherin-23 (Cadherin-27) (Cadherin-like protein CDHJ) (Cadherin-like protein VR8) (Protein dachsous homolog 2) (Protocadherin PCDHJ)	Homo sapiens (Human)
OG0001852	jg34186	TRINITY_DN988_c8_g1_i1.p1, TRINITY_DN988_c8_g1_i1.p1	O94778	Aquaporin-8 (AQP-8), Aquaporin-8 (AQP-8)	Homo sapiens (Human)
OG0029225	jg55370	TRINITY_DN599_c0_g1_i1.p1, TRINITY_DN599_c0_g1_i2.p1	NA	NA	NA
OG0001176	jg19501	TRINITY_DN49813_c0_g1_i1.p1	Q7PCJ9	Thialysine N-epsilon-acetyltransferase (EC 2.3.1.-) (Diamine acetyltransferase 2) (EC 2.3.1.57) (Spermidine/spermine N(1)-acetyltransferase 2) (SSAT-2)	Sus scrofa (Pig)
OG0000116	jg54379, jg30220	TRINITY_DN35807_c0_g1_i1.p1, TRINITY_DN35807_c0_g1_i1.p1	Q8XDR6, Q499N5	Long-chain-fatty-acid--CoA ligase (EC 6.2.1.3) (Long-chain acyl-CoA synthetase) (Acyl-CoA synthetase), Medium-chain acyl-CoA ligase ACSF2, mitochondrial (EC 6.2.1.2)	Escherichia coli O157:H7, Rattus norvegicus (Rat)
OG0000234	jg2133	TRINITY_DN15118_c0_g1_i2.p1	Q9UJA9	Ectonucleotide pyrophosphatase/phosphodiesterase family member 5 (E-NPP 5) (NPP-5) (EC 3.1.-.-)	Homo sapiens (Human)
OG0000094	jg7866	TRINITY_DN33719_c0_g1_i1.p1, TRINITY_DN373_c0_g1_i1.p1, TRINITY_DN373_c0_g1_i3.p1, TRINITY_DN39186_c0_g1_i1.p1, TRINITY_DN68_c0_g1_i10.p1, TRINITY_DN68_c0_g1_i7.p1	Q9ET66	Peptidase inhibitor 16 (PI-16) (Cysteine-rich protease inhibitor) (CD antigen CD364)	Mus musculus (Mouse)
OG0012001	jg4281	TRINITY_DN14935_c0_g1_i1.p1	NA	NA	NA
OG0000018	jg42135	TRINITY_DN10396_c0_g1_i12.p1, TRINITY_DN16850_c2_g2_i1.p1, TRINITY_DN5853_c0_g1_i1.p1, TRINITY_DN5853_c0_g1_i2.p1	Q4ZJM9	Complement C1q-like protein 4 (C1q and tumor necrosis factor-related protein 11) (C1q/TNF-related protein 11) (C1qTNF11) (CTRP11)	Mus musculus (Mouse)
