## Supplementary material for "A subset of conserved phagocytic genes are likely used for the intracellular theft of cnidarian stinging organelles in nudibranch gastropods": Tabls S9

### Sheet: summary 
Gene Name	oPool Name	Amplifier used	# probe pairs	Input Sense Strand Sequence
BsCLECT	B1_Bs_CLECT_30_Delay0	B1647	30	CACACACACACACGCATGCAAACACGTACAGTATCTTTATTTTAATATATATCCCTCAATATTTAATTCCCTTGCGAACAAGATCACAAGCAAGCATTATGATTTTTTTTCGGTGTTACAATTTGAAATTTTTAAATCTTTAGTTATTTTGGAATGATGGCACTTGTATGACCTTAAAGTGTTAATATCGGGATAAGGCACATTTAAACCTAGTTTTAAAAAGTTACTAACCAAGAAGACAAATGGATTTACACACAAAAACATCGATATTTCTTTTATCGTCATTATTTTTATTAGTGGTTATTAATAACACAAAAGGCGAAATTGCTTGTAAAGAAGGGTGGGAATTGGATGGCAATCGATGCCTTCAAACTTTCAAGGATGCTTATAAACTATGGG…
BsCOL8A	B2_Bs_UNK10_30_Delay0	B2546	30	gatataacgagattgattcatcacaggaaacgtggaaaatgtgaccacgagtcatagactttaggaaagtgttcgtgtgttttgaaaaggagctgttgtgattccctattttaaaaatccaaaatggctctgcggttgtggacttttattgtggttttggtaacaatttcgtatcttgagaaatgcagctcagttttagacattgaaatcaccccccaaaatgccttgggtaagaagaattttgagtccacattgaacgtcagctgtatccttaatgtaacgggaggctggatagaggaggctgtaatgttgaagacaatacgtgaagaagggaaagatgacctggtgatcatcaatgctaactctactatagagtatggcgatgcaggttcatcctcc…
BsFerritin	B2_Ferritin_16_Dla0	B2647	16	GAAATCTCTCATTCTCCAGTTATCTCTTGAAATCTCGTTGTAATCGACGTTATCACAAGACAGTTAGAAGCTGTTGATGATGACGTCAAGATACGCCCACTTTCAACTAGTATAAATAGGCAGGTTTGAAATGTTCCCTTCAGTTGTTGTCTTGCTGCGTCAGGGAACGTACAGACAATCTCATCAAAGCTTTAAATCTTCTATAGTCATCTTAAATTGATTATACTCTACGACCATCAAAAATAGAGTTTATTTTGAACATCTAATTGACCAAGCATTTGAATAATCGAAGCTAAAATGGCTGTCAGTCAATGTCGTCAAAACTTCCACGCCAACTGTGAGGCCGGAATTAACCGTCAAATCAACATGGAGCTGTACGCATCGTACACCTACCAGTCT…
BsBHMT	B2_BHMT_29_Dla0	B2647	29	TAGTATTACTGCAATTTATCCAGCTGTTGTCACTTGCCGATTCATATCAAATTAAATACCAACGATGCCCGGAAAGAGTCTTGAAGAACGTCTCGCCAATGGCGGGAGTGTAATTGTAGCCGAGGGATTCCTTTTTGAATTGATGCACAGAGGTTATCTCCAAGCAGGAGGCTTCGTACCTGAGGTCTGCATCAGACACCCCGACAAAGTAAAGTCTTTGACAGAGGAATATATTCACGCTGGAAGTGATGTTGCTTTAGCCTTCACCTTCTATGGAAACCGTGAGAAGATGAGGCTCATTGGTAAAGAAGACGAGCTAAAACTGCTTAACCAAAAAGCCCTGGAGATTGCTGGGGAAGTTGCCAGAGAAACAGGAACTCTTTTTGCTGGAAACTTTGC…
