## Supplementary material for "A subset of conserved phagocytic genes are likely used for the intracellular theft of cnidarian stinging organelles in nudibranch gastropods": Tabls S10

### Sheet: BsBHMT 
Pool name	Sequence
B2_BHMT_29_Dla0	CCTCGTAAATCCTCATCAaaGTAAAATCAGTGTTTCTATAATTGA
B2_BHMT_29_Dla0	AAACATATATCATTTTATTTCACCAaaATCATCCAGTAAACCGCC
B2_BHMT_29_Dla0	CCTCGTAAATCCTCATCAaaATTTCACAACGAGCCCAGTCATTGA
B2_BHMT_29_Dla0	AATTTTAAAGATACACAATTTAAATaaATCATCCAGTAAACCGCC
B2_BHMT_29_Dla0	CCTCGTAAATCCTCATCAaaCAAAAGCCCTTGCAAAACAAGTAAA
B2_BHMT_29_Dla0	GGCAATAGTTTATAAACACGCCATTaaATCATCCAGTAAACCGCC
B2_BHMT_29_Dla0	CCTCGTAAATCCTCATCAaaTAATACTATGTTATACATATTTATA
B2_BHMT_29_Dla0	TTTTTCTCGTTTAACCCAATGAATAaaATCATCCAGTAAACCGCC
B2_BHMT_29_Dla0	CCTCGTAAATCCTCATCAaaCATTAATCTGTGTGTTCTTCATTGA
B2_BHMT_29_Dla0	TGGTAAGTCATCAATACAATATTATaaATCATCCAGTAAACCGCC
B2_BHMT_29_Dla0	CCTCGTAAATCCTCATCAaaCAATCCAAATTAAACAATTCATATC
B2_BHMT_29_Dla0	TTAGGAAGAGCATCATCCCGTAGTCaaATCATCCAGTAAACCGCC
B2_BHMT_29_Dla0	CCTCGTAAATCCTCATCAaaAAACTGTAAACTGGGTGCGTCTTAC
B2_BHMT_29_Dla0	AGGCACATATAAAGCTATACAAACAaaATCATCCAGTAAACCGCC
B2_BHMT_29_Dla0	CCTCGTAAATCCTCATCAaaTAAATCCTTATTAATCATAAATAAT
B2_BHMT_29_Dla0	ATTTTTGTATTGTAAGAGAAGACATaaATCATCCAGTAAACCGCC
B2_BHMT_29_Dla0	CCTCGTAAATCCTCATCAaaGCTCAAAAGTTAGTCCTGCAAAAGT
B2_BHMT_29_Dla0	TTTTTATATTTTAAAGGATCCTATGaaATCATCCAGTAAACCGCC
B2_BHMT_29_Dla0	CCTCGTAAATCCTCATCAaaAGAAAGGAAGCTACAGTAAGTATAA
B2_BHMT_29_Dla0	AAAAATCATTAAGATCATTTTATACaaATCATCCAGTAAACCGCC
B2_BHMT_29_Dla0	CCTCGTAAATCCTCATCAaaGATTATTGTCTTTGAGAACACAATT
B2_BHMT_29_Dla0	TGATAAGTAAAGCTTCGTAGCTGGAaaATCATCCAGTAAACCGCC
B2_BHMT_29_Dla0	CCTCGTAAATCCTCATCAaaAGCATTCGTCTCTCATGCTGGTGGT
B2_BHMT_29_Dla0	GTCGTTTATTTTGTCTCTACGTCTTaaATCATCCAGTAAACCGCC
B2_BHMT_29_Dla0	CCTCGTAAATCCTCATCAaaCACCCAGTGTTTGGACATATCAGCC
B2_BHMT_29_Dla0	ATCTTGGAATTTCTGTTTGTCCCCAaaATCATCCAGTAAACCGCC
B2_BHMT_29_Dla0	CCTCGTAAATCCTCATCAaaTAAACCTCAGCCACTTCCCTCATGA
B2_BHMT_29_Dla0	TATTTGCTGGCAGGTGGGGTGCGACaaATCATCCAGTAAACCGCC
B2_BHMT_29_Dla0	CCTCGTAAATCCTCATCAaaTATATTCAACTCCAATCTCTTTACA
B2_BHMT_29_Dla0	GTGCTTGATTTCCACAGCACAGACCaaATCATCCAGTAAACCGCC
B2_BHMT_29_Dla0	CCTCGTAAATCCTCATCAaaGCCTGTGGCATGGGCAGAGATATCT
B2_BHMT_29_Dla0	CTCTGCAAACTTTCTTATTTCTGTAaaATCATCCAGTAAACCGCC
B2_BHMT_29_Dla0	CCTCGTAAATCCTCATCAaaTTGATGAGTGCTTGCATGGTTGGGT
B2_BHMT_29_Dla0	GGGAAGGCTTGTTTTCCTGATACAGaaATCATCCAGTAAACCGCC
B2_BHMT_29_Dla0	CCTCGTAAATCCTCATCAaaGACAGGCAATTGGACCCTTACAGGC
B2_BHMT_29_Dla0	CACATGTGGTTTGGAAGGTGACTGGaaATCATCCAGTAAACCGCC
B2_BHMT_29_Dla0	CCTCGTAAATCCTCATCAaaTGTGGAAGGTCCTCTCCAGCAATTC
B2_BHMT_29_Dla0	TCTAATTTTGGGCATTAATGGCAGGaaATCATCCAGTAAACCGCC
B2_BHMT_29_Dla0	CCTCGTAAATCCTCATCAaaCCCTCTCTGGTGGTTCCGGCCGCTG
B2_BHMT_29_Dla0	TTTTTACAGGCAACATCAAAGGGCAaaATCATCCAGTAAACCGCC
B2_BHMT_29_Dla0	CCTCGTAAATCCTCATCAaaGCTTCATCAATCTCAGAAAAGGTCT
B2_BHMT_29_Dla0	TTTTTGATACATTCCAACCCGAGCAaaATCATCCAGTAAACCGCC
B2_BHMT_29_Dla0	CCTCGTAAATCCTCATCAaaCGGCCCACTCGATTTGTTCTTTAAA
B2_BHMT_29_Dla0	CCACAATGTAGTCTACACCAGCTTCaaATCATCCAGTAAACCGCC
B2_BHMT_29_Dla0	CCTCGTAAATCCTCATCAaaATTATTTGGGTTCCAAGCTGTAGAG
B2_BHMT_29_Dla0	AGCCTCGACTTTTTCAATAGACTCGaaATCATCCAGTAAACCGCC
B2_BHMT_29_Dla0	CCTCGTAAATCCTCATCAaaGCTCGTCTTCTTTACCAATGAGCCT
B2_BHMT_29_Dla0	CCAGGGCTTTTTGGTTAAGCAGTTTaaATCATCCAGTAAACCGCC
B2_BHMT_29_Dla0	CCTCGTAAATCCTCATCAaaGGCTAAAGCAACATCACTTCCAGCG
B2_BHMT_29_Dla0	CTTCTCACGGTTTCCATAGAAGGTGaaATCATCCAGTAAACCGCC
B2_BHMT_29_Dla0	CCTCGTAAATCCTCATCAaaTTGTCGGGGTGTCTGATGCAGACCT
B2_BHMT_29_Dla0	ATATATTCCTCTGTCAAAGACTTTAaaATCATCCAGTAAACCGCC
B2_BHMT_29_Dla0	CCTCGTAAATCCTCATCAaaCTCTGTGCATCAATTCAAAAAGGAA
B2_BHMT_29_Dla0	GTACGAAGCCTCCTGCTTGGAGATAaaATCATCCAGTAAACCGCC
B2_BHMT_29_Dla0	CCTCGTAAATCCTCATCAaaGGCGAGACGTTCTTCAAGACTCTTT
B2_BHMT_29_Dla0	CTCGGCTACAATTACACTCCCGCCAaaATCATCCAGTAAACCGCC
B2_BHMT_29_Dla0	CCTCGTAAATCCTCATCAaaAATCGGCAAGTGACAACAGCTGGAT
B2_BHMT_29_Dla0	GGCATCGTTGGTATTTAATTTGATAaaATCATCCAGTAAACCGCC
