## Supplementary material for "A subset of conserved phagocytic genes are likely used for the intracellular theft of cnidarian stinging organelles in nudibranch gastropods": Tabls S11

### Sheet: BsFerritin
Pool name	Sequence
B2_Ferritin_16_Dla0	CCTCGTAAATCCTCATCAaaTACAAATTCCAGTCTATTCTAAGCT
B2_Ferritin_16_Dla0	AAAACAAACATTTTATGAATACTATaaATCATCCAGTAAACCGCC
B2_Ferritin_16_Dla0	CCTCGTAAATCCTCATCAaaTCTGTTTCGCTATAACCCTCTCAGT
B2_Ferritin_16_Dla0	CATGATCTAAACGTGTTAACAATTAaaATCATCCAGTAAACCGCC
B2_Ferritin_16_Dla0	CCTCGTAAATCCTCATCAaaAATTTCCCAGGGTCTCTTTGTCAAA
B2_Ferritin_16_Dla0	CAGGGTCAGTCCAATAACGTCACGTaaATCATCCAGTAAACCGCC
B2_Ferritin_16_Dla0	CCTCGTAAATCCTCATCAaaTTTCAGGTTGGTCACGTGGTCACCG
B2_Ferritin_16_Dla0	GTACTCTCCAAGGCCAGATCCGACAaaATCATCCAGTAAACCGCC
B2_Ferritin_16_Dla0	CCTCGTAAATCCTCATCAaaAGATACTCCGTTTCCAAGAAATCGG
B2_Ferritin_16_Dla0	TCCTTGATGGCCTTGACCTGCTCTTaaATCATCCAGTAAACCGCC
B2_Ferritin_16_Dla0	CCTCGTAAATCCTCATCAaaCTTTGTGCAAGTCCAAAAGAGACTG
B2_Ferritin_16_Dla0	ACTGGGCATCGTCGTGGGTGGAGGCaaATCATCCAGTAAACCGCC
B2_Ferritin_16_Dla0	CCTCGTAAATCCTCATCAaaCTCCATGGCTTCTAGGCCTGTAGAC
B2_Ferritin_16_Dla0	GACACTCTTCTCCAATTGGAGGGCAaaATCATCCAGTAAACCGCC
B2_Ferritin_16_Dla0	CCTCGTAAATCCTCATCAaaTGAAGGACGATACGACCACCACGTT
B2_Ferritin_16_Dla0	TCATCTCGTTCAGGTTTCTTGATATaaATCATCCAGTAAACCGCC
B2_Ferritin_16_Dla0	CCTCGTAAATCCTCATCAaaGTTCACGTTCCTCCTTGGATGCCTC
B2_Ferritin_16_Dla0	TTTGGTATTTCATCAACTTCTCGGCaaATCATCCAGTAAACCGCC
B2_Ferritin_16_Dla0	CCTCGTAAATCCTCATCAaaAACATCATCTCTATCAAAGTAGAGG
B2_Ferritin_16_Dla0	GAAGTACTTGGAGAACCCTGGCAGAaaATCATCCAGTAAACCGCC
B2_Ferritin_16_Dla0	CCTCGTAAATCCTCATCAaaAGCTCCATGTTGATTTGACGGTTAA
B2_Ferritin_16_Dla0	ATAGACTGGTAGGTGTACGATGCGTaaATCATCCAGTAAACCGCC
B2_Ferritin_16_Dla0	CCTCGTAAATCCTCATCAaaGACGACATTGACTGACAGCCATTTT
B2_Ferritin_16_Dla0	CGGCCTCACAGTTGGCGTGGAAGTTaaATCATCCAGTAAACCGCC
B2_Ferritin_16_Dla0	CCTCGTAAATCCTCATCAaaAGATGTTCAAAATAAACTCTATTTT
B2_Ferritin_16_Dla0	TTCGATTATTCAAATGCTTGGTCAAaaATCATCCAGTAAACCGCC
B2_Ferritin_16_Dla0	CCTCGTAAATCCTCATCAaaTGACTATAGAAGATTTAAAGCTTTG
B2_Ferritin_16_Dla0	TGGTCGTAGAGTATAATCAATTTAAaaATCATCCAGTAAACCGCC
B2_Ferritin_16_Dla0	CCTCGTAAATCCTCATCAaaTGGGCGTATCTTGACGTCATCATCA
B2_Ferritin_16_Dla0	AACCTGCCTATTTATACTAGTTGAAaaATCATCCAGTAAACCGCC
B2_Ferritin_16_Dla0	CCTCGTAAATCCTCATCAaaATTACAACGAGATTTCAAGAGATAA
B2_Ferritin_16_Dla0	GCTTCTAACTGTCTTGTGATAACGTaaATCATCCAGTAAACCGCC
