## Supplementary material for "A subset of conserved phagocytic genes are likely used for the intracellular theft of cnidarian stinging organelles in nudibranch gastropods": Tabls S12

### Sheet: BsCOL8A
Pool name	Sequence
B2_Bs_UNK10_30_Delay0	CCTCGTAAATCCTCATCAAATGTGTTGCAAGCGCCGTAAAACCAT
B2_Bs_UNK10_30_Delay0	GCTGTCGCTGATATAACTTAACCTAAAATCATCCAGTAAACCGCC
B2_Bs_UNK10_30_Delay0	CCTCGTAAATCCTCATCAAATTATCTTTCTTTCCTACAATGCACG
B2_Bs_UNK10_30_Delay0	CGAGGATTCAACTTGGAATGAAGTTAAATCATCCAGTAAACCGCC
B2_Bs_UNK10_30_Delay0	CCTCGTAAATCCTCATCAAATCACCCTTCTTCAACAGGACCACAG
B2_Bs_UNK10_30_Delay0	GATGAGTTCACAACGCCCTTGACCAAAATCATCCAGTAAACCGCC
B2_Bs_UNK10_30_Delay0	CCTCGTAAATCCTCATCAAACGCGTAACAGCTTCTGCAGCTGACC
B2_Bs_UNK10_30_Delay0	ATGTTCTTCGGCCATGACGTCTACTAAATCATCCAGTAAACCGCC
B2_Bs_UNK10_30_Delay0	CCTCGTAAATCCTCATCAAAGCACGATATCTGGGAACTTTAAGGT
B2_Bs_UNK10_30_Delay0	TGTCGTAGCCCTTGGGGCCCACTTCAAATCATCCAGTAAACCGCC
B2_Bs_UNK10_30_Delay0	CCTCGTAAATCCTCATCAAATCTCGGCAATCGATCCTCCACCACT
B2_Bs_UNK10_30_Delay0	CATTTGCTGCAATTGTGGGAGGCGTAAATCATCCAGTAAACCGCC
B2_Bs_UNK10_30_Delay0	CCTCGTAAATCCTCATCAAACCATCGATCAAGTTATCCAGCTTCT
B2_Bs_UNK10_30_Delay0	TTCACTTTGGCCCCAATCTCGTTCTAAATCATCCAGTAAACCGCC
B2_Bs_UNK10_30_Delay0	CCTCGTAAATCCTCATCAAAATTCAGAGATTCCTCTAGTTTGTCC
B2_Bs_UNK10_30_Delay0	CTTTGAGAGGGGAACTCCGCGCATCAAATCATCCAGTAAACCGCC
B2_Bs_UNK10_30_Delay0	CCTCGTAAATCCTCATCAAAATTTCACTCTATCCTCTACCTGCTG
B2_Bs_UNK10_30_Delay0	CATTCGCCATCTCCATCAAGTCAGCAAATCATCCAGTAAACCGCC
B2_Bs_UNK10_30_Delay0	CCTCGTAAATCCTCATCAAAGTATTCCCGCCATTGCTCGTGGTAT
B2_Bs_UNK10_30_Delay0	ACGGTCGCTTCCAATGTCTCAATGTAAATCATCCAGTAAACCGCC
B2_Bs_UNK10_30_Delay0	CCTCGTAAATCCTCATCAAACTGTTTCTGAGATCTGAGCTCCTCT
B2_Bs_UNK10_30_Delay0	CCTGACCAAGTCTTTAATTTCGCCCAAATCATCCAGTAAACCGCC
B2_Bs_UNK10_30_Delay0	CCTCGTAAATCCTCATCAAATGACGCTGTCGGCAAACAGGGGAAA
B2_Bs_UNK10_30_Delay0	TTTCCAAATGTGTCAAATTTATTTTAAATCATCCAGTAAACCGCC
B2_Bs_UNK10_30_Delay0	CCTCGTAAATCCTCATCAAATCAGTCTCATTTGTTTTAAACTTCA
B2_Bs_UNK10_30_Delay0	CATGTACACGCAGCAACATTTTCCAAAATCATCCAGTAAACCGCC
B2_Bs_UNK10_30_Delay0	CCTCGTAAATCCTCATCAAAACATCGAAAGAAACGCCATCACTGA
B2_Bs_UNK10_30_Delay0	ATGCCGAAATCAATGATTTCATCTTAAATCATCCAGTAAACCGCC
B2_Bs_UNK10_30_Delay0	CCTCGTAAATCCTCATCAAACATAAACAAATTTGTCATCAAATCT
B2_Bs_UNK10_30_Delay0	CATTACCATCGTTATCATCAAGGCCAAATCATCCAGTAAACCGCC
B2_Bs_UNK10_30_Delay0	CCTCGTAAATCCTCATCAAATTATAGCACCATCATCAAAGTTGTC
B2_Bs_UNK10_30_Delay0	ATCTATCGCCGACAAGTTTATCACTAAATCATCCAGTAAACCGCC
B2_Bs_UNK10_30_Delay0	CCTCGTAAATCCTCATCAAAAGTTGTCCTTCACCAAACCGGAATC
B2_Bs_UNK10_30_Delay0	TATTACTATTTATAGCACCATCATCAAATCATCCAGTAAACCGCC
B2_Bs_UNK10_30_Delay0	CCTCGTAAATCCTCATCAAAGCAGTACTGCTAATACTATACGGCA
B2_Bs_UNK10_30_Delay0	ATAAAGTTATCGGTGGCCCCATGGAAAATCATCCAGTAAACCGCC
B2_Bs_UNK10_30_Delay0	CCTCGTAAATCCTCATCAAAGCTCGATGAACCGTGAGAATCATTA
B2_Bs_UNK10_30_Delay0	ATCTCCAAACATTTCATAACGATTAAAATCATCCAGTAAACCGCC
B2_Bs_UNK10_30_Delay0	CCTCGTAAATCCTCATCAAACATAGCCTTCCCTCAGGTCGAGTTT
B2_Bs_UNK10_30_Delay0	TAAATTGCATTGTAACATTTTCCTCAAATCATCCAGTAAACCGCC
B2_Bs_UNK10_30_Delay0	CCTCGTAAATCCTCATCAAAGCCGAATCTATAGGTTTTCCTACTG
B2_Bs_UNK10_30_Delay0	TCAATCTCCACAGCCGATTCTTTTAAAATCATCCAGTAAACCGCC
B2_Bs_UNK10_30_Delay0	CCTCGTAAATCCTCATCAAATTCTGTAGATGTTCCTACTGGTTGC
B2_Bs_UNK10_30_Delay0	CCTGTATTCAATTTCTTTTGTAATCAAATCATCCAGTAAACCGCC
B2_Bs_UNK10_30_Delay0	CCTCGTAAATCCTCATCAAAACGTGCTTTTCTTGACACCGTTATA
B2_Bs_UNK10_30_Delay0	GCCTCATTGCGTCAAATAAATTCTCAAATCATCCAGTAAACCGCC
B2_Bs_UNK10_30_Delay0	CCTCGTAAATCCTCATCAAATCAGAATCTGCCTTGCTAATCACAA
B2_Bs_UNK10_30_Delay0	ATGGGCTCGTTTTCTTGGAAGTCAAAAATCATCCAGTAAACCGCC
B2_Bs_UNK10_30_Delay0	CCTCGTAAATCCTCATCAAAACAACTCTCCAGTGTTTTCTTTTGT
B2_Bs_UNK10_30_Delay0	CACATGTGTTTGAAAATCCATCCGCAAATCATCCAGTAAACCGCC
B2_Bs_UNK10_30_Delay0	CCTCGTAAATCCTCATCAAAAACACTGTTGAAGGAGCTATTCCCT
B2_Bs_UNK10_30_Delay0	TCCAAGGCGATTTTTGACGTTATACAAATCATCCAGTAAACCGCC
B2_Bs_UNK10_30_Delay0	CCTCGTAAATCCTCATCAAACACTGGAGGATGAACCTGCATCGCC
B2_Bs_UNK10_30_Delay0	GGTCACCGAACATTTCATCATGTTGAAATCATCCAGTAAACCGCC
B2_Bs_UNK10_30_Delay0	CCTCGTAAATCCTCATCAAAATCCAGCCTCCCGTTACATTAAGGA
B2_Bs_UNK10_30_Delay0	ATTGTCTTCAACATTACAGCCTCCTAAATCATCCAGTAAACCGCC
B2_Bs_UNK10_30_Delay0	CCTCGTAAATCCTCATCAAAGATACGAAATTGTTACCAAAACCAC
B2_Bs_UNK10_30_Delay0	TGTCTAAAACTGAGCTGCATTTCTCAAATCATCCAGTAAACCGCC
B2_Bs_UNK10_30_Delay0	CCTCGTAAATCCTCATCAAACCTAAAGTCTATGACTCGTGGTCAC
B2_Bs_UNK10_30_Delay0	CTCCTTTTCAAAACACACGAACACTAAATCATCCAGTAAACCGCC
