## Supplementary material for "A subset of conserved phagocytic genes are likely used for the intracellular theft of cnidarian stinging organelles in nudibranch gastropods": Tabls S13

### Sheet: BsCLECT
Pool name	Sequence
B1_Bs_CLECT_30_Delay0	GAGGAGGGCAGCAAACGGAAATGTCATTCTTATAGCGTTTCACTC
B1_Bs_CLECT_30_Delay0	TAGAGCAGAAAGATGTCTCAAGACATAGAAGAGTCTTCCTTTACG
B1_Bs_CLECT_30_Delay0	GAGGAGGGCAGCAAACGGAATATGAAAGGTGCCGAATAAAGCAAG
B1_Bs_CLECT_30_Delay0	TTTAAGTTAAAGATCTGAACAAGCGTAGAAGAGTCTTCCTTTACG
B1_Bs_CLECT_30_Delay0	GAGGAGGGCAGCAAACGGAAGAGTTCACAACATTGCCATCCGGAA
B1_Bs_CLECT_30_Delay0	CTTATCGGTAGTATGCGCTTGGCTTTAGAAGAGTCTTCCTTTACG
B1_Bs_CLECT_30_Delay0	GAGGAGGGCAGCAAACGGAACCGTCACTTACTTCCTAATGACGCA
B1_Bs_CLECT_30_Delay0	GTTCCCAAATAGGATTCAATAGTCGTAGAAGAGTCTTCCTTTACG
B1_Bs_CLECT_30_Delay0	GAGGAGGGCAGCAAACGGAACGAGGAACCCCGACATAAACCATAT
B1_Bs_CLECT_30_Delay0	TTTTTAAAAACTTAAACACGCCGGCTAGAAGAGTCTTCCTTTACG
B1_Bs_CLECT_30_Delay0	GAGGAGGGCAGCAAACGGAATGGACGCTGCCATCATGACCGTTTT
B1_Bs_CLECT_30_Delay0	GACCTGTAGCCTGCACTTTGTTCAATAGAAGAGTCTTCCTTTACG
B1_Bs_CLECT_30_Delay0	GAGGAGGGCAGCAAACGGAACACCACAGGTTTCCTCCCTTTTATC
B1_Bs_CLECT_30_Delay0	TCCACATCCCATCTGCCATTTGTACTAGAAGAGTCTTCCTTTACG
B1_Bs_CLECT_30_Delay0	GAGGAGGGCAGCAAACGGAACCTCTCTCCAAGTCAAGGTTTCAGT
B1_Bs_CLECT_30_Delay0	CGCCTAGCCTGTTGCAAGTTGTAGCTAGAAGAGTCTTCCTTTACG
B1_Bs_CLECT_30_Delay0	GAGGAGGGCAGCAAACGGAATTCTTTTTCATTCTTGGGTGTGTAG
B1_Bs_CLECT_30_Delay0	TGCTACACATATGTTAGCAGAGTTGTAGAAGAGTCTTCCTTTACG
B1_Bs_CLECT_30_Delay0	GAGGAGGGCAGCAAACGGAACCGATTTGCAACCGTCTCTCTTTGG
B1_Bs_CLECT_30_Delay0	AACAACTTGATCGAAATCGTTGATATAGAAGAGTCTTCCTTTACG
B1_Bs_CLECT_30_Delay0	GAGGAGGGCAGCAAACGGAAGGTGTATCCCTTAGTGTCGCCGCTA
B1_Bs_CLECT_30_Delay0	GTAAGAAAGTCTGGTGTTGTCCACCTAGAAGAGTCTTCCTTTACG
B1_Bs_CLECT_30_Delay0	GAGGAGGGCAGCAAACGGAATTTACGATCTAAGGAGTTTGAACCC
B1_Bs_CLECT_30_Delay0	GCAAGCTGTCTTTGCCTCCTTGAACTAGAAGAGTCTTCCTTTACG
B1_Bs_CLECT_30_Delay0	GAGGAGGGCAGCAAACGGAATCCAAAGGTTCGTCAGTCTTCCACT
B1_Bs_CLECT_30_Delay0	CGAACACACCTCTGACCTCCTTCCTTAGAAGAGTCTTCCTTTACG
B1_Bs_CLECT_30_Delay0	GAGGAGGGCAGCAAACGGAAATGTTGCCAGATCGGCGCCTTGGGA
B1_Bs_CLECT_30_Delay0	TGTACCCATTTTCTTCAGAATCCCTTAGAAGAGTCTTCCTTTACG
B1_Bs_CLECT_30_Delay0	GAGGAGGGCAGCAAACGGAAGTGGGTAGAGGTCAACACCTCTTGG
B1_Bs_CLECT_30_Delay0	ATTTGTTAACTGACGTGGCATTTGATAGAAGAGTCTTCCTTTACG
B1_Bs_CLECT_30_Delay0	GAGGAGGGCAGCAAACGGAAGTCCATCATCCCAGAGGTAAAGTCC
B1_Bs_CLECT_30_Delay0	CATTCCAGTTCTCATACTCAAACGGTAGAAGAGTCTTCCTTTACG
B1_Bs_CLECT_30_Delay0	GAGGAGGGCAGCAAACGGAAACGATCTCTTGGCATACATCCAGGA
B1_Bs_CLECT_30_Delay0	ATTTACCCATTGGCGCCTGAGACTGTAGAAGAGTCTTCCTTTACG
B1_Bs_CLECT_30_Delay0	GAGGAGGGCAGCAAACGGAAACGGATAGTCTTTCCATAACCCAAT
B1_Bs_CLECT_30_Delay0	CACATACGTATCTCATCTTCTCATCTAGAAGAGTCTTCCTTTACG
B1_Bs_CLECT_30_Delay0	GAGGAGGGCAGCAAACGGAAATTTCTGGCTGGTAAGTCCTATCCA
B1_Bs_CLECT_30_Delay0	CATTTTGGCTCTCAGAACTTTGCATTAGAAGAGTCTTCCTTTACG
B1_Bs_CLECT_30_Delay0	GAGGAGGGCAGCAAACGGAAAAATCCGCCCTGGTCGCAACCTTCC
B1_Bs_CLECT_30_Delay0	TACAATGTAGCATTTGTCCTGGTACTAGAAGAGTCTTCCTTTACG
B1_Bs_CLECT_30_Delay0	GAGGAGGGCAGCAAACGGAACGGTTGTTGTACGTTCCAATTCGTA
B1_Bs_CLECT_30_Delay0	ACAGACAGTTTCCTCCCCTGTTTCATAGAAGAGTCTTCCTTTACG
B1_Bs_CLECT_30_Delay0	GAGGAGGGCAGCAAACGGAATTCCTTTTGGTCTGCGATAGATACC
B1_Bs_CLECT_30_Delay0	GGATACCAATTGGTGCACAAACATGTAGAAGAGTCTTCCTTTACG
B1_Bs_CLECT_30_Delay0	GAGGAGGGCAGCAAACGGAATACACTGGGTTCAGCTCCTAGCGGC
B1_Bs_CLECT_30_Delay0	TCTAAAACTCTTTACATCATTGAGATAGAAGAGTCTTCCTTTACG
B1_Bs_CLECT_30_Delay0	GAGGAGGGCAGCAAACGGAAGCAGTGTCGCTTCCACCTATCCATA
B1_Bs_CLECT_30_Delay0	TCACTCCACGTCCAGGATCCGTCAGTAGAAGAGTCTTCCTTTACG
B1_Bs_CLECT_30_Delay0	GAGGAGGGCAGCAAACGGAATATAGCAGACACCAGTGTCTGCATC
B1_Bs_CLECT_30_Delay0	ACCAAGTCAATTTTTGAGAGTTCAATAGAAGAGTCTTCCTTTACG
B1_Bs_CLECT_30_Delay0	GAGGAGGGCAGCAAACGGAATCTCGTCCTTGGCTGTAATATACCC
B1_Bs_CLECT_30_Delay0	TAGATGAGCAGCCTGTAAACGTCCATAGAAGAGTCTTCCTTTACG
B1_Bs_CLECT_30_Delay0	GAGGAGGGCAGCAAACGGAACTTTTTGTATCTTCATTACAAAATC
B1_Bs_CLECT_30_Delay0	GTCCAATCCATGTGTCATTTCGCAATAGAAGAGTCTTCCTTTACG
B1_Bs_CLECT_30_Delay0	GAGGAGGGCAGCAAACGGAAATGTAATGATATCAGCCCTGATTTC
B1_Bs_CLECT_30_Delay0	CCTTGAGTAGAGCGTAATCACTCGGTAGAAGAGTCTTCCTTTACG
B1_Bs_CLECT_30_Delay0	GAGGAGGGCAGCAAACGGAAGCCAAACGAAAATGCCATTTCTCCG
B1_Bs_CLECT_30_Delay0	TTATTTGTGCTTCCTCGGTCTCATCTAGAAGAGTCTTCCTTTACG
B1_Bs_CLECT_30_Delay0	GAGGAGGGCAGCAAACGGAATTCTTTACAAGCAATTTCGCCTTTT
B1_Bs_CLECT_30_Delay0	GCATCGATTGCCATCCAATTCCCACTAGAAGAGTCTTCCTTTACG
